# APOE Protects Against Severe Infection with *Mycobacterium tuberculosis* by Restraining Production of Neutrophil Extracellular Traps

**DOI:** 10.1101/2024.10.04.616580

**Authors:** Dong Liu, Dat Mai, Ana N. Jahn, Tara A. Murray, John D. Aitchison, Benjamin H. Gern, Kevin B. Urdahl, Alan Aderem, Alan H. Diercks, Elizabeth S. Gold

## Abstract

While neutrophils are the predominant cell type in the lungs of humans with active tuberculosis (TB), they are relatively scarce in the lungs of most strains of mice that are used to study the disease. However, similar to humans, neutrophils account for approximately 45% of CD45+ cells in the lungs of *Apoe^-/-^* mice on a high-cholesterol (HC) diet following infection with *Mycobacterium tuberculosis* (Mtb). We hypothesized that the susceptibility of *Apoe^-/-^* HC mice might arise from an unrestrained feed-forward loop in which production of neutrophil extracellular traps (NETs) stimulates production of type I interferons by pDCs which in turn leads to the recruitment and activation of more neutrophils, and demonstrated that depleting neutrophils, depleting plasmacytoid dendritic cells (pDCs), or blocking type I interferon signaling, improved the outcome of infection. In concordance with these results, we found that Mtb-infected in *Apoe^-/-^*HC mice produce high levels of LTB4 and 12-HETE, two eicosanoids known to act as neutrophil chemoattractants and showed that blocking leukotriene B4 (LTB4) receptor signaling also improved the outcome of tuberculosis. While production of NETs has been associated with severe tuberculosis in other mouse models and in humans, a causative role for NETs in the pathology has not been directly established. We demonstrate that blocking the activation of peptidylarginine deiminase 4 (PAD4), an enzyme critical to NET formation, leads to fewer NETs in the lungs and, strikingly, completely reverses the hypersusceptibility of *Apoe^-/-^*HC mice to tuberculosis.
