## Supplementary material for "APOE Protects Against Severe Infection with *Mycobacterium tuberculosis* by Restraining Production of Neutrophil Extracellular Traps": Dataset S1

### Sheet: Eicosanoid Area Ratios
n	mouse	genotype	gender	diet	day	replicate	TXB2	PGF2Œ±	PGE2	PGD2	15-deoxy PGJ2	12-HHTrE	LTB4	LTE4	5(6)-diHETEs	5-oxoETE	5-HETE	18-HEPE	11-HETE	12-HETE	15-HETE	20-HETE	5(6)-EET	8(9)-EET	11(12)-EET	14(15)-EET	5(6)-DiHET	8(9)-DiHET	11(12)-DiHET	14(15)-DiHET	9-HODE	13-HODE	17-HDHA
1	B6.7.1	B6	female	HC	7	1	1.306	0.038	0.056	0.003	NA	0.349	0.143	NA	0.005	0.074	3.835	0.042	4.147	156.928	2.38	0.008	0.153	0.099	0.116	NA	0.149	0.158	0.15	0.217	6.026	9.536	0.27
2	B6.7.2	B6	female	HC	7	2	1.207	0.038	0.086	0.017	NA	0.336	0.126	NA	0.005	0.127	5.114	0.102	6.08	159.858	3.691	0.013	0.16	0.158	0.121	NA	0.158	0.17	0.154	0.195	10.952	15.093	0.661
3	B6.7.3	B6	female	HC	7	3	1.505	0.046	0.09	0.007	NA	0.41	0.15	NA	0.007	0.193	6.575	0.153	9.641	248.96	5.75	0.019	0.238	0.139	0.185	0.037	0.194	0.156	0.259	0.489	10.009	19.924	0.512
4	Ldlr.7.1	Ldlr	female	HC	7	1	3.027	0.09	0.212	0.032	NA	0.537	0.14	NA	0.011	0.447	7.901	0.445	15.232	301.599	12.797	0.024	0.297	0.174	0.2	NA	0.486	0.311	0.389	0.548	19.329	37.601	0.989
5	Ldlr.7.2	Ldlr	female	HC	7	2	2.933	0.073	0.332	0.052	NA	0.605	0.136	NA	0.012	0.77	10.555	0.595	19.559	293.971	15.778	0.023	0.282	0.243	0.344	NA	0.419	0.358	0.367	0.497	26.953	46.248	1.746
6	Ldlr.7.3	Ldlr	female	HC	7	3	1.574	0.048	0.049	0.012	NA	0.296	0.077	NA	0.007	0.327	4.705	0.091	5.205	314.311	3.579	0.02	0.363	0.172	0.273	0.05	0.392	0.354	0.333	0.503	5.882	12.72	0.412
7	Apoe.7.1	Apoe	female	HC	7	1	1.173	0.038	NA	0.002	NA	0.227	0.061	NA	0.005	0.158	2.136	0.026	2.576	292.696	2.598	0.017	0.612	0.248	0.568	NA	0.256	0.231	0.327	0.505	2.22	8.974	0.426
8	Apoe.7.2	Apoe	female	HC	7	2	3.838	0.115	0.4	0.078	NA	0.939	0.396	NA	0.002	1.024	16.84	0.354	57.585	626.519	40.961	0.013	0.672	1.181	0.761	NA	0.19	0.19	0.291	0.536	28.013	52.324	2.398
9	Apoe.7.3	Apoe	female	HC	7	3	3.382	0.09	0.101	0.015	NA	0.682	0.114	NA	0.007	0.297	5.133	0.171	12.658	446.932	8.412	0.017	0.576	0.326	0.474	NA	0.272	0.231	0.321	0.553	10.241	23.267	0.765
10	B6.21.1	B6	male	HC	21	1	7.379	0.181	0.188	0.029	0.029	2.223	1.403	0.003	NA	0.398	12.863	0.221	17.067	1033.86	15.281	0.015	0.07	0.543	0.074	0.05	0.089	0.079	0.075	0.124	24.728	48.886	2.476
11	B6.21.2	B6	male	HC	21	2	8.452	0.197	0.186	0.026	0.012	2.759	1.557	NA	NA	0.46	13.071	0.214	19.062	1155.62	16.864	0.014	0.098	0.804	0.074	0.068	0.092	0.091	0.102	0.135	27.661	55.577	2.85
12	B6.21.3	B6	male	HC	21	3	15.171	0.328	0.279	0.037	0.016	4.779	2.073	NA	NA	0.595	14.94	0.311	24.857	1518.38	24.183	0.017	0.046	0.453	0.073	NA	0.1	0.119	0.14	0.202	39.294	90.136	3.859
13	Ldlr.21.1	Ldlr	male	HC	21	1	10.937	0.302	1.291	0.21	0.068	1.782	1.717	0.007	NA	4.115	38.105	2.874	80.83	1462.7	102.333	0.046	0.281	1.411	0.329	0.129	0.321	0.238	0.266	0.411	153.039	295.864	8.214
14	Ldlr.21.2	Ldlr	male	HC	21	2	8.393	0.244	0.547	0.086	0.036	1.976	1.009	NA	NA	1.573	20.761	1.519	46.094	1254.42	48.889	0.022	0.197	0.767	0.22	0.089	0.221	0.15	0.176	0.279	76.212	158.115	5.472
15	Ldlr.21.3	Ldlr	male	HC	21	3	10.452	0.33	1.061	0.182	0.048	2.593	1.831	0.006	NA	3.774	37.246	2.986	80.167	1494.77	84.192	0.05	0.145	1.092	0.322	0.167	0.21	0.143	0.205	0.303	115.225	230.758	10.206
16	Apoe.21.1	Apoe	male	HC	21	1	11.811	0.376	0.713	0.1	0.04	3.154	2.888	NA	NA	3.122	37.686	2.149	97.048	3092.99	113.711	0.016	0.404	2.116	0.759	NA	0.176	0.156	0.267	0.402	59.836	159.618	9.965
17	Apoe.21.2	Apoe	male	HC	21	2	12.625	0.483	1.061	0.163	0.124	2.941	5.877	NA	NA	4.938	56.551	4.793	151.431	2881.02	143.253	0.02	0.334	3.077	0.894	NA	0.232	0.117	0.16	0.297	96.343	213.626	16.388
18	Apoe.21.3	Apoe	male	HC	21	3	13.431	0.488	0.956	0.131	0.108	2.572	4.211	NA	NA	3.374	42.56	2.533	98.767	2274.55	118.147	0.02	0.46	2.388	0.663	0.209	0.259	0.161	0.27	0.39	71.571	183.859	12.167
19	B6.28.1	B6	male	HC	28	1	2.576	0.048	0.136	0.024	NA	0.806	0.434	NA	NA	0.216	7.367	0.144	10.042	371.257	6.365	0.007	0.078	0.318	0.087	NA	0.066	0.065	0.072	0.122	18.95	27.868	0.97
20	B6.28.2	B6	male	HC	28	2	8.897	0.455	0.386	0.002	0.033	3.081	1.224	0.036	NA	1.273	8.836	0.133	17.105	1925.37	12.384	0.019	1.033	0.68	1.022	0.115	0.183	0.149	0.254	0.615	12.495	32.191	1.024
21	B6.28.3	B6	male	HC	28	3	5.057	0.119	0.139	0.009	0.008	1.609	0.462	NA	NA	0.26	8.162	0.115	11.219	466.417	6.96	0.013	0.11	0.213	0.122	0.071	0.102	0.111	0.125	0.178	18.964	29.178	0.819
22	Ldlr.28.1	Ldlr	male	HC	28	1	3.538	0.13	0.677	0.104	0.03	0.806	0.439	NA	NA	1.39	16.199	0.759	44.333	475.084	33.796	0.024	0.26	0.602	0.489	NA	0.242	0.209	0.217	0.383	55.231	99.281	3.267
23	Ldlr.28.2	Ldlr	male	HC	28	2	3.706	0.135	1.121	0.182	0.122	0.749	0.861	NA	NA	2.519	27.991	2.514	76.079	595.85	63.496	0.024	0.23	1.058	0.351	0.222	0.31	0.228	0.268	0.448	113.833	189.911	4.804
24	Ldlr.28.3	Ldlr	male	HC	28	3	4.229	0.207	1.493	0.247	0.172	0.76	1.111	0.005	NA	4.13	36.077	3.866	98.002	620.224	78.97	0.014	0.227	0.914	0.664	0.299	0.461	0.288	0.304	0.495	179.744	301.217	8.036
25	Apoe.28.1	Apoe	male	HC	28	1	8.315	0.214	1.922	0.266	0.355	0.986	3.444	0.001	NA	8.952	83.217	9.78	243.171	820.843	129.426	0.022	0.446	2.406	1.625	0.687	0.636	0.306	0.378	0.516	273.127	425.008	23.894
26	Apoe.28.2	Apoe	male	HC	28	2	5.733	0.215	1.877	0.239	0.512	0.652	5.02	0.007	NA	9.084	79.428	9.649	248.831	883.256	163.892	0.014	0.566	2.63	1.751	0.87	0.565	0.238	0.394	0.578	275.249	411.036	23.404
27	Apoe.28.3	Apoe	male	HC	28	3	6.435	0.292	2.601	0.388	0.55	0.929	4.142	0.007	NA	13.764	118.928	8.09	311.905	792.668	179.775	0.016	0.459	3.116	1.862	1.197	0.427	0.28	0.537	0.661	349.496	495.38	27.86
28	B6.0.1	B6	female	Normal	0	1	2.644	0.056	NA	0.014	NA	0.217	0.038	0.006	0.009	0.005	0.201	0.032	0.794	88.187	0.501	NA	0.025	0.017	0.061	NA	0.015	0.014	0.006	0.027	1.647	5.19	0.02
29	B6.0.2	B6	female	Normal	0	2	2.53	0.059	NA	0.012	NA	0.19	0.034	NA	0.006	0.005	0.2	0.04	0.68	69.736	0.524	NA	0.011	0.024	0.05	NA	0.014	0.012	0.005	0.026	1.417	5.215	0.024
30	B6.0.3	B6	female	Normal	0	3	3.459	0.075	NA	0.014	NA	0.312	0.029	NA	0.007	0.003	0.212	0.048	1.091	108.178	0.623	NA	0.021	0.024	0.047	NA	0.012	0.019	0.008	0.03	1.837	6.51	0.026
31	Ldlr.0.1	Ldlr	female	Normal	0	1	3.659	0.088	NA	0.017	NA	0.265	0.042	0.003	0.009	0.003	0.257	0.071	1.428	103.866	0.681	NA	0.014	0.032	0.061	NA	0.014	0.015	0.008	0.023	2.105	6.43	0.044
32	Ldlr.0.2	Ldlr	female	Normal	0	2	3.184	0.097	NA	0.008	NA	0.331	0.034	NA	0.006	NA	0.195	0.046	0.97	78.121	0.589	NA	0.005	0.039	0.032	NA	0.014	0.01	0.007	0.022	1.502	3.984	0.031
33	Ldlr.0.3	Ldlr	female	Normal	0	3	3.135	0.103	NA	0.007	NA	0.276	0.027	0.004	0.008	NA	0.194	0.051	1.205	89.518	0.536	NA	0.009	0.038	0.032	NA	0.012	0.011	0.009	0.024	1.581	4.26	0.039
34	Apoe.0.1	Apoe	female	Normal	0	1	5.872	0.132	NA	0.024	NA	0.501	0.054	NA	0.006	NA	0.201	0.028	1.994	144.689	0.959	NA	0.015	0.046	0.033	NA	0.007	0.009	0.003	0.019	1.396	4.22	0.045
35	Apoe.0.2	Apoe	female	Normal	0	2	5.875	0.136	NA	0.025	NA	0.541	0.044	0.002	0.006	NA	0.22	0.047	2.007	145.955	0.985	NA	0.009	0.047	0.04	NA	0.008	0.011	0.004	0.02	1.393	4.475	0.04
36	Apoe.0.3	Apoe	female	Normal	0	3	6.707	0.136	NA	0.03	NA	0.646	0.049	0.003	0.007	NA	0.18	0.051	1.949	144.815	1.186	NA	0.011	0.025	NA	NA	0.007	0.009	0.004	0.017	2.552	7.549	0.039

### Sheet: Key to columns
Column	description
n	Sample number
mouse	label for individual mouse
genotype	Mouse genotype (B6=C57BL/6, Apoe=Apoe-/-, Ldlr=Ldlr-/-)
gender	mouse gender
diet	Normal = normal food, HC = high-cholesterol food
day	day post infection
replicate	biological replicate

### Sheet:  LCMS Info eicosanoids
Analyte	Mass Info (m/z precursor ion/product ion)	Collision Energy (V)	Internal Standard Used	Calibration Standard Used		LC Parameters
6-keto PGF1α	369.2 / 163.1	-35	TXB2-d4	6-keto PGF1α		Instrument	Sciex Exion AC LC Integrated System
TXB2	369.2 / 169.1	-25	TXB2-d4	TXB2		Injection Volume	10 µL
PGF2α	353.2 / 193.1	-35	TXB2-d4	PGF2α		Column	Kinetex 2.6 µm C18 100 Å 100x2.1 mm, Phenomenex
PGE2	351.2 / 271.2	-25	PGE2-d4	PGE2		Flow Rate	300 µL/min
PGD2	351.2 / 233.1	-15	PGE2-d4	PGE2		Mobile Phase A	Water, 0.1% Formic Acid
PGA2	333.2 / 271.2	-25	PGE2-d4	PGJ2		Mobile Phase B	Acetonitrile, 0.1% Formic Acid
PGJ2	333.2 / 189.1	-15	PGE2-d4	PGJ2		Column Temperature	25 °C
15-deoxy PGJ2	315.2 / 271.2	-15	PGE2-d4	PGJ2		Gradient	Minute % Pump B
12-HHTrE	279.2 / 163.1	-25	5-HETE-d8	12-HHTrE			0 40
11-dehydro TXB2	367.2 / 161.1	-25	TXB2-d4	TXB2			0.2 40
LTB4	335.2 / 195.1	-20	LTB4-d4	LTB4			4 95
LTC4	624.5 / 272.2	-35	LTD4-d5	LTC4			7 95
LTD4	495.3 / 177.1	-35	LTD4-d5	LTD4			7.2 40
LTE4	438.3 / 333.2	-35	LTD4-d5	LTD4			12 40
LXA4	351.2 / 115.1	-20	LXA4-d5	LXA4
LXB4	351.2 / 221.1	-20	LXA4-d5	LXA4		MS Parameters
20-hydroxy LTB4	351.2 / 195.1	-20	LTB4-d4	LTB4		Instrument	Sciex 6500+
20-carboxy LTB4	365.2 / 195.1	-20	LTB4-d4	LTB4		Ionization	Electrospray (ESI)
5(6)-diHETEs	335.2 / 115.1	-20	LTB4-d4	5-HETE		Polarity	Negative
5-oxoETE	317.2 / 203.1	-20	5-HETE-d8	5-HETE		Scan Type	MRM
5-HETE	319.2 / 115.1	-20	5-HETE-d8	5-HETE		Dwell Time	20 ms
11-HETE	319.2 / 167.1	-20	5-HETE-d8	5-HETE		Curtain Gas	35 psi
12-HETE	319.2 / 179.1	-20	5-HETE-d8	5-HETE		Collision Gas	Low (8)
15-HETE	319.2 / 219.1	-20	5-HETE-d8	5-HETE		Temperature	450 °C
20-HETE	319.2 / 245.1	-20	5-HETE-d8	20-HETE		Ion Source Gas 1	35 psi
5(6)-EET	319.2 / 191.1	-15	14(15)-EET-d11	14(15)-EET		Ion Source Gas 2	35 psi
8(9)-EET	319.2 / 155.1	-15	14(15)-EET-d11	14(15)-EET		IonSpray Voltage	-3800 V
11(12)-EET	319.2 / 167.1	-15	14(15)-EET-d11	14(15)-EET		Declustering Potential	-100 V
14(15)-EET	319.2 / 113.1	-15	14(15)-EET-d11	14(15)-EET		Entrance potential	-10 V
5(6)-DiHET	337.2 / 145.1	-25	14(15)-DiHET-d11	14(15)-DiHET		Collision Energy	Variable (see Collision Energy column on this table)
8(9)-DiHET	337.2 / 127.1	-25	14(15)-DiHET-d11	14(15)-DiHET		Collision Cell Exit Potential	-10 V
11(12)-DiHET	337.2 / 167.1	-25	14(15)-DiHET-d11	14(15)-DiHET
14(15)-DiHET	337.2 / 207.1	-25	14(15)-DiHET-d11	14(15)-DiHET
9-HODE	295.2 / 171.1	-25	9-HODE-d4	9-HODE
13-HODE	295.2 / 195.1	-25	9-HODE-d4	9-HODE
17-HDHA	343.2 / 245.2	-25	5-HETE-d8	17-HDHA
RvE1	349.2 / 195.1	-25	RvE1-d4	RvE1
RvD1	375.2 / 141.1	-20	RvD1-d5	RvD1
RvD2	375.2 / 175.1	-30	RvD1-d5	RvD1
RvD3	375.2 / 147.1	-25	RvD1-d5	RvD1
RvD4	375.2 / 101.1	-20	RvD1-d5	RvD1
MaR1	359.2 / 228.1	-25	RvD1-d5	RvD1
PD1	359.2 / 153.1	-25	RvD1-d5	RvD1
18-HEPE	317.2 / 259.1	-20	5-HETE-d8	18-HEPE
Internal Standard	Mass Info (m/z precursor ion/product ion)	Collision Energy (V)
PGE2-d4	355.2 / 275.2	-25
TXB2-d4	373.2 / 173.1	-25
5-HETE-d8	327.2 / 116.1	-20
LTB4-d4	339.2 / 197.1	-35
LTD4-d5	500.4 / 177.1	-20
LXA4-d5	356.2 / 115.1	-20
14(15)-EET-d11	330.2 / 219.1	-15
14(15)-DiHET-d11	348.2 / 207.1	-25
9-HODE-d4	299.2 / 172.1	-25
RvE1-d4	353.2 / 197.1	-25
RvD1-d5	380.3 / 141.1	-25
